# Wall-associated Receptor Kinase and The Expression Profiles in Wheat Responding to Fungal Stress

**DOI:** 10.1101/2021.07.11.451968

**Authors:** Hong Zhang, Hanping Li, Xiangyu Zhang, Wenqian Yan, Pingchuan Deng, Yining Zhang, Shanlin Peng, Yajuan Wang, Changyou Wang, Wanquan Ji

## Abstract

Cell wall-associated kinases (WAKs), which are encoded by conserved gene families in plants, are crucial for development and responses to diverse stresses. However, the wheat (*Triticum aestivum* L.) WAKs have not been systematically classified, especially those involved in protecting plants from disease. Here, we classified 129 WAK proteins (encoded by 232 genes) and 75 WAK-Like proteins (WAKLs; encoded by 109 genes) into four groups, via a phylogenetic analysis. An examination of protein sequence alignment revealed diversity in the GUB-domain of WAKs structural organization, but it was usually characterized by a PYPFG motif followed by CxGxGCC motifs, while the EGF-domain was usually initiated with a YAC motif, and eight cysteine residues were spliced by GNPY motif. The expression profiles of WAK-encoding homologous genes varied in response to *Blumeria graminis* f. sp. *tritici* (*Bgt*), *Puccinia striiformis* f. sp. *tritici* (*Pst*) and *Puccinia triticina* (*Pt*) stress. A quantitative real-time polymerase chain reaction (qRT-PCR) analysis proved that *TaWAK75* and *TaWAK76b* were involved in wheat resistance to *Bgt*. This study revealed the structure of the WAK-encoding genes in wheat, which may be useful for future functional elucidation of wheat WAKs responses to fungal infections.
