## supplemental file 2 for "Wall-associated Receptor Kinase and The Expression Profiles in Wheat Responding to Fungal Stress"

### Sheet: Table S2
Order	Number	Domains	A	B	D	Un
1	TaWAK1	SP+GUB+EGF+TM+PKc	TraesCS2A02G442900.1	TraesCS2B02G464000.1	TraesCS2D02G442000.1
2	TaWAK2/4	SP+GUB+EGF+TM+PKc		TraesCS2B02G231700.1
5	TaWAK5	SP+GUB+EGF+TM+PKc			TraesCS4D02G042300.1; TraesCS4D02G042400.1	TraesCS6D02G001400.1
6	TaWAK6	SP+GUB+EGF+TM+PKc		TraesCS5B02G063600.1
7	TaWAK7/Snn1	SP+GUB+EGF+TM+PKc		TraesCS1B02G004100.1	TraesCS1D02G005100.1	TraesCSU02G230200.1
8	TaWAK8	SP+GUB+EGF+TM+PKc	TraesCS1A02G004800.1			TraesCSU02G185400.1
9	TaWAK9	SP+GUB+EGF+TM+PKc		TraesCS1B02G009600.1
10	TaWAK10	SP+GUB+EGF+TM+PKc	TraesCS1A02G011900.1
11	TaWAK11	SP+GUB+EGF+TM+PKc	TraesCS1A02G012000.1		TraesCS1D02G010100.1
12	TaWAK12	SP+GUB+EGF+TM+PKc	TraesCS1A02G017700.1	TraesCS1B02G021800.1
13	TaWAK13	SP+GUB+EGF+TM+PKc		TraesCS1B02G031700.1
14	TaWAK14	SP+GUB+EGF+TM+PKc	TraesCS1A02G035700.1		TraesCS1D02G037200.1	TraesCS7D02G136700.1
15	TaWAK15	SP+GUB+EGF+TM+PKc		TraesCS1B02G043400.1
16	TaWAK16	SP+GUB+EGF+TM+PKc		TraesCS1B02G050100.1		TraesCS6B02G010600.1
17	TaWAK17	SP+GUB+EGF+TM+PKc	TraesCS1A02G058200.1	TraesCS1B02G075700.1	TraesCS1D02G058800.1
18	TaWAK18	SP+GUB+EGF+TM+PKc		TraesCS1B02G076100.1
19	TaWAK19	SP+GUB+EGF+TM+PKc	TraesCS1A02G340300.1	TraesCS1B02G352600.1	TraesCS1D02G342300.1
20	TaWAK20	SP+GUB+EGF+TM+PKc			TraesCS2D02G002600.1
21	TaWAK21/TaWAKL1	SP+GUB+EGF+TM+PKc	TraesCS2A02G047600.1	TraesCS2B02G059400.1	TraesCS2D02G046500.1
22	TaWAK22	SP+GUB+EGF+TM+PKc	TraesCS2A02G047800.1		TraesCS2D02G045900.1
23	TaWAK23	SP+GUB+EGF+TM+PKc	TraesCS2A02G071800.1		TraesCS2D02G070600.1
24	TaWAK24	SP+GUB+EGF+TM+PKc	TraesCS2A02G071900.1		TraesCS2D02G070700.1
25	TaWAK25	SP+GUB+EGF+TM+PKc		TraesCS2B02G087300.1	TraesCS2D02G070800.1
26	TaWAK26	SP+GUB+EGF+TM+PKc		TraesCS2B02G088100.1
27	TaWAK27	SP+GUB+EGF+TM+PKc	TraesCS2A02G093100.1
28	TaWAK28	SP+GUB+EGF+TM+PKc	TraesCS2A02G381400.1		TraesCS2D02G377900.1
29	TaWAK29	SP+GUB+EGF+TM+PKc	TraesCS2A02G381500.1	TraesCS2B02G489700.1	TraesCS2D02G378000.1
30	TaWAK30	SP+GUB+EGF+TM+PKc		TraesCS2B02G464100.1	TraesCS2D02G442100.1
31	TaWAK31	SP+GUB+EGF+TM+PKc			TraesCS2D02G508900.1
32	TaWAK32	SP+GUB+EGF+TM+PKc		TraesCS2B02G536500.1	TraesCS2D02G509200.1	TraesCS2D02G509205.1
33	TaWAK33	SP+GUB+EGF+TM+PKc			TraesCS2D02G511300.1
34	TaWAK34	SP+GUB+EGF+TM+PKc		TraesCS2B02G563800.1
35	TaWAK35	SP+GUB+EGF+TM+PKc		TraesCS2B02G563900.1
36	TaWAK36	SP+GUB+EGF+TM+PKc		TraesCS2B02G580400.1	TraesCS2D02G550900.1
37	TaWAK37	SP+GUB+EGF+TM+PKc	TraesCS2A02G564700.1
38	TaWAK38	SP+GUB+EGF+TM+PKc		TraesCS2B02G588800.1
39	TaWAK39	SP+GUB+EGF+TM+PKc		TraesCS2B02G604500.1
40	TaWAK40	SP+GUB+EGF+TM+PKc		TraesCS2B02G617400.1	TraesCS2D02G509500.1
41	TaWAK41	SP+GUB+EGF+TM+PKc	TraesCS3A02G006900.1		TraesCS3D02G003900.1
42	TaWAK42	SP+GUB+EGF+TM+PKc		TraesCS3B02G098900.1	TraesCS3D02G083900.1
43	TaWAK43	SP+GUB+EGF+TM+PKc	TraesCS3A02G521900.1
44	TaWAK44	SP+GUB+EGF+TM+PKc	TraesCS3A02G522900.1
45	TaWAK45	SP+GUB+EGF+TM+PKc		TraesCS3B02G548100.1	TraesCS3D02G494200.1
46	TaWAK46	SP+GUB+EGF+TM+PKc			TraesCS3D02G527200.1	TraesCSU02G054452.1
47	TaWAK47	SP+GUB+EGF+TM+PKc			TraesCS3D02G527400.1
48	TaWAK48	SP+GUB+EGF+TM+PKc			TraesCS3D02G527500.1
49	TaWAK49	SP+GUB+EGF+TM+PKc	TraesCS3A02G533100.1	TraesCS3B02G595500.1
50	TaWAK50	SP+GUB+EGF+TM+PKc		TraesCS3B02G596200.1	TraesCS3D02G533100.1
51	TaWAK51	SP+GUB+EGF+TM+PKc		TraesCS3B02G596500.1
52	TaWAK52	SP+GUB+EGF+TM+PKc	TraesCS4A02G347600.1	TraesCS5B02G526000.1	TraesCS5D02G524800.1
53	TaWAK53	SP+GUB+EGF+TM+PKc	TraesCS4A02G351600.1		TraesCS5D02G520800.1
54	TaWAK54	SP+GUB+EGF+TM+PKc	TraesCS4A02G351700.1	TraesCS5B02G521800.1	TraesCS5D02G520600.1
55	TaWAK55	SP+GUB+EGF+TM+PKc	TraesCS4A02G391100.1		TraesCS7D02G086900.1	TraesCS7A02G091200.1
56	TaWAK56	SP+GUB+EGF+TM+PKc	TraesCS4A02G391400.1		TraesCS7D02G087200.1	TraesCS7A02G091500.1
57	TaWAK57	SP+GUB+EGF+TM+PKc	TraesCS4A02G391600.1
58	TaWAK58	SP+GUB+EGF+TM+PKc	TraesCS4A02G448100.1
59	TaWAK59	SP+GUB+EGF+TM+PKc	TraesCS4A02G482400.1			TraesCS7A02G013700.1
60	TaWAK60	SP+GUB+EGF+TM+PKc	TraesCS5A02G035200.1		TraesCS5D02G043400.1
61	TaWAK61	SP+GUB+EGF+TM+PKc	TraesCS5A02G035300.1	TraesCS5B02G035000.1	TraesCS5D02G043500.1
62	TaWAK62	SP+GUB+EGF+TM+PKc		TraesCS5B02G043000.1
63	TaWAK63	SP+GUB+EGF+TM+PKc		TraesCS5B02G047500.1	TraesCS5D02G052800.1
64	TaWAK64	SP+GUB+EGF+TM+PKc	TraesCS5A02G052900.1
65	TaWAK65	SP+GUB+EGF+TM+PKc		TraesCS5B02G069900.1
66	TaWAK66	SP+GUB+EGF+TM+PKc	TraesCS5A02G084200.1	TraesCS5B02G089800.1	TraesCS5D02G096200.1
67	TaWAK67	SP+GUB+EGF+TM+PKc		TraesCS5B02G247400.1
68	TaWAK68	SP+GUB+EGF+TM+PKc	TraesCS5A02G249600.1		TraesCS5D02G256800.1
69	TaWAK69	SP+GUB+EGF+TM+PKc			TraesCS5D02G268600.1
70	TaWAK70	SP+GUB+EGF+TM+PKc	TraesCS5A02G261200.1	TraesCS5B02G259500.1
71	TaWAK71	SP+GUB+EGF+TM+PKc	TraesCS5A02G274100.1	TraesCS5B02G273500.1	TraesCS5D02G281200.1
72	TaWAK72	SP+GUB+EGF+TM+PKc	TraesCS5A02G323800.1	TraesCS5B02G324400.1	TraesCS5D02G330600.1
73	TaWAK73	SP+GUB+EGF+TM+PKc	TraesCS5A02G323900.1	TraesCS5B02G324500.1
74	TaWAK74	SP+GUB+EGF+TM+PKc			TraesCS5D02G330900.1
75	TaWAK75	SP+GUB+EGF+TM+PKc		TraesCS5B02G363100.1
76	TaWAK76	SP+GUB+EGF+TM+PKc	TraesCS5A02G365300.1	TraesCS5B02G366900.1	TraesCS5D02G373700.1
77	TaWAK77	SP+GUB+EGF+TM+PKc			TraesCS5D02G374600.1
78	TaWAK78	SP+GUB+EGF+TM+PKc			TraesCS5D02G374700.1
79	TaWAK79	SP+GUB+EGF+TM+PKc		TraesCS5B02G368200.1
80	TaWAK80	SP+GUB+EGF+TM+PKc			TraesCS5D02G375200.1
81	TaWAK81	SP+GUB+EGF+TM+PKc		TraesCS5B02G455500.1		TraesCS5B02G458300.1
82	TaWAK82	SP+GUB+EGF+TM+PKc	TraesCS5A02G444600.1	TraesCS5B02G449200.1
83	TaWAK83	SP+GUB+EGF+TM+PKc	TraesCS5A02G444700.1	TraesCS5B02G449300.1	TraesCS5D02G452300.1
84	TaWAK84	SP+GUB+EGF+TM+PKc	TraesCS5A02G445700.1	TraesCS5B02G452300.1		TraesCS5B02G454100.1; TraesCS5B02G454700.1
85	TaWAK85	SP+GUB+EGF+TM+PKc	TraesCS5A02G464700.1		TraesCS5D02G477400.1
86	TaWAK86	SP+GUB+EGF+TM+PKc			TraesCS5D02G520500.1
87	TaWAK87	SP+GUB+EGF+TM+PKc	TraesCS6A02G000200.1
88	TaWAK88	SP+GUB+EGF+TM+PKc	TraesCS6A02G008400.1	TraesCS6B02G001500.1	TraesCS6D02G002500.1
89	TaWAK89	SP+GUB+EGF+TM+PKc		TraesCS6B02G004000.1
90	TaWAK90	SP+GUB+EGF+TM+PKc		TraesCS6B02G009100.1
91	TaWAK91	SP+GUB+EGF+TM+PKc			TraesCS6D02G010800.1
92	TaWAK92	SP+GUB+EGF+TM+PKc	TraesCS6A02G027400.1
93	TaWAK93	SP+GUB+EGF+TM+PKc			TraesCS6D02G028700.1
94	TaWAK94	SP+GUB+EGF+TM+PKc		TraesCS6B02G034300.1
95	TaWAK95	SP+GUB+EGF+TM+PKc		TraesCS6B02G035500.1
96	TaWAK96	SP+GUB+EGF+TM+PKc		TraesCS6B02G040700.1	TraesCS6D02G032300.1	TraesCSU02G079300.1
97	TaWAK97	SP+GUB+EGF+TM+PKc		TraesCS6B02G055400.1
98	TaWAK98	SP+GUB+EGF+TM+PKc	TraesCS6A02G043900.1	TraesCS6B02G059800.1	TraesCS6D02G050900.1
99	TaWAK99	SP+GUB+EGF+TM+PKc	TraesCS6A02G054500.1	TraesCS6B02G073000.1	TraesCS6D02G056600.1
100	TaWAK100	SP+GUB+EGF+TM+PKc			TraesCS6D02G069500.1
101	TaWAK101	SP+GUB+EGF+TM+PKc		TraesCS6B02G095800.1
102	TaWAK102	SP+GUB+EGF+TM+PKc	TraesCS6A02G072300.1.cds1	TraesCS6B02G097000.1	TraesCS6D02G070300.1
103	TaWAK103	SP+GUB+EGF+TM+PKc	TraesCS6A02G075500.1	TraesCS6B02G100300.1		TraesCS6B02G101400.1
104	TaWAK104	SP+GUB+EGF+TM+PKc		TraesCS6B02G256200.1
105	TaWAK105	SP+GUB+EGF+TM+PKc	TraesCS6A02G225300.1	TraesCS6B02G256300.1	TraesCS6D02G210100.1
106	TaWAK106	SP+GUB+EGF+TM+PKc	TraesCS6A02G225400.1		TraesCS6D02G210200.1
107	TaWAK107	SP+GUB+EGF+TM+PKc	TraesCS6A02G342000.1	TraesCS6B02G374000.1
108	TaWAK108	SP+GUB+EGF+TM+PKc	TraesCS6A02G361700.1	TraesCS6B02G394800.1
109	TaWAK109	SP+GUB+EGF+TM+PKc		TraesCS6B02G413700.1	TraesCS6D02G361000.1
110	TaWAK110	SP+GUB+EGF+TM+PKc	TraesCS6A02G376000.1		TraesCS6D02G361100.1
111	TaWAK111	SP+GUB+EGF+TM+PKc	TraesCS6A02G376200.1	TraesCS6B02G414000.1	TraesCS6D02G361400.1
112	TaWAK112	SP+GUB+EGF+TM+PKc	TraesCS6A02G376500.1	TraesCS6B02G414200.1	TraesCS6D02G361700.1	TraesCS6B02G413900.1
113	TaWAK113	SP+GUB+EGF+TM+PKc	TraesCS6A02G377500.1	TraesCS6B02G414900.1	TraesCS6D02G362100.1
114	TaWAK114	SP+GUB+EGF+TM+PKc		TraesCS6B02G415100.1	TraesCS6D02G362200.1
115	TaWAK115	SP+GUB+EGF+TM+PKc	TraesCS6A02G377600.1
116	TaWAK116	SP+GUB+EGF+TM+PKc	TraesCS6A02G411900.1
117	TaWAK117	SP+GUB+EGF+TM+PKc		TraesCS6B02G458200.1
118	TaWAK118	SP+GUB+EGF+TM+PKc		TraesCS6B02G459100.1
119	TaWAK119	SP+GUB+EGF+TM+PKc		TraesCS6B02G459300.1
120	TaWAK120	SP+GUB+EGF+TM+PKc		TraesCS6B02G459600.1
121	TaWAK121	SP+GUB+EGF+TM+PKc			TraesCS6D02G395400.1	TraesCS6D02G395600.1
122	TaWAK122	SP+GUB+EGF+TM+PKc		TraesCS6B02G460900.1	TraesCS6D02G395700.1
123	TaWAK123	SP+GUB+EGF+TM+PKc			TraesCS6D02G395900.1
124	TaWAK124	SP+GUB+EGF+TM+PKc	TraesCS7A02G000100.1
125	TaWAK125	SP+GUB+EGF+TM+PKc	TraesCS7A02G062000.1
126	TaWAK126	SP+GUB+EGF+TM+PKc	TraesCS7A02G103000.1
127	TaWAK127	SP+GUB+EGF+TM+PKc	TraesCS7A02G242800.1	TraesCS7B02G148800.1	TraesCS7D02G241500.1
128	TaWAK128	SP+GUB+EGF+TM+PKc	TraesCS7A02G242900.1	TraesCS7B02G148700.1
129	TaWAK129	SP+GUB+EGF+TM+PKc			TraesCS7D02G463600.1
130	TaWAK130	SP+GUB+EGF+TM+PKc		TraesCS7B02G418300.1	TraesCS7D02G497200.1
131	TaWAK131	SP+GUB+EGF+TM+PKc	TraesCS7A02G565200.1		TraesCS7D02G545900.1
L02	TaWAKL2	SP+GUB+TM+PKc	TraesCS3A02G049375.1
L03	TaWAKL3	SP+GUB+TM+PKc	TraesCS3A02G049400.1	TraesCS3B02G055900.1	TraesCS3D02G048500.1	TraesCS3B02G058400.1
L04	TaWAKL4/Stb6	SP+GUB+TM+PKc	TraesCS3A02G049500.2
L05	TaWAKL5	SP+GUB+TM+PKc	TraesCS1A02G003600.1		TraesCS1D02G005000.1
L06	TaWAKL6	SP+GUB+TM+PKc	TraesCS1A02G016300.1	TraesCS1B02G020200.1	TraesCS1D02G014900.1
L07	TaWAKL7	SP+GUB+TM+PKc			TraesCS1D02G016200.1
L08	TaWAKL8	SP+GUB+TM+PKc			TraesCS1D02G016800.1
L09	TaWAKL9	SP+GUB+TM+PKc			TraesCS1D02G355300.1
L10	TaWAKL10	SP+GUB+TM+PKc	TraesCS2A02G129700.1	TraesCS2B02G151900.1
L11	TaWAKL11	SP+GUB+TM+PKc	TraesCS2A02G377700.1
L12	TaWAKL12	SP+GUB+TM+PKc		TraesCS2B02G537600.1	TraesCS2D02G511000.1
L13	TaWAKL13	SP+GUB+TM+PKc		TraesCS2B02G580700.1
L14	TaWAKL14	SP+GUB+TM+PKc			TraesCS2D02G597700.1
L15	TaWAKL15	SP+GUB+TM+PKc	TraesCS3A02G034300.1	TraesCS3B02G049100.11	TraesCS3D02G045200.1
L16	TaWAKL16	SP+GUB+TM+PKc	TraesCS3A02G034600.2	TraesCS3B02G053700.1	TraesCS3D02G046000.5
L17	TaWAKL17	SP+GUB+TM+PKc		TraesCS3B02G055700.1	TraesCS3D02G048800.1
L18	TaWAKL18	SP+GUB+TM+PKc		TraesCS3B02G055835.1
L19	TaWAKL19	SP+GUB+TM+PKc	TraesCS3A02G049600.1
L20	TaWAKL20	SP+GUB+TM+PKc	TraesCS3A02G050100.1	TraesCS3B02G056600.1	TraesCS3D02G049500.1
L21	TaWAKL21	SP+GUB+TM+PKc		TraesCS3B02G057000.1		TraesCS3B02G059000.1
L22	TaWAKL22	SP+GUB+TM+PKc		TraesCS3B02G057300.1		TraesCS3B02G058000.1
L23	TaWAKL23	SP+GUB+TM+PKc		TraesCS3B02G057700.1
L24	TaWAKL24	SP+GUB+TM+PKc		TraesCS3B02G057900.1
L25	TaWAKL25	SP+GUB+TM+PKc	TraesCS3A02G122300.1	TraesCS3B02G141500.1	TraesCS3D02G124200.1
L26	TaWAKL26	SP+GUB+TM+PKc		TraesCS3B02G474400.1
L27	TaWAKL27	SP+GUB+TM+PKc		TraesCS3B02G474500.1	TraesCS3D02G433100.1
L28	TaWAKL28	SP+GUB+TM+PKc	TraesCS3A02G522100.1
L29	TaWAKL29	SP+GUB+TM+PKc	TraesCS3A02G522300.1
L30	TaWAKL30	SP+GUB+TM+PKc	TraesCS3A02G527700.1
L31	TaWAKL31	SP+GUB+TM+PKc		TraesCS3B02G591700.1
L32	TaWAKL32	SP+GUB+TM+PKc		TraesCS3B02G596300.1
L33	TaWAKL33	SP+GUB+TM+PKc			TraesCS4D02G005100.1
L34	TaWAKL34	SP+GUB+TM+PKc	TraesCS4A02G310100.1
L35	TaWAKL35	SP+GUB+TM+PKc	TraesCS5A02G043600.1
L36	TaWAKL36	SP+GUB+TM+PKc	TraesCS5A02G062600.2		TraesCS5D02G073900.1
L37	TaWAKL37	SP+GUB+TM+PKc	TraesCS5A02G249300.1
L38	TaWAKL38	SP+GUB+TM+PKc	TraesCS5A02G249400.1		TraesCS5D02G256700.1
L39	TaWAKL39	SP+GUB+TM+PKc			TraesCS5D02G365500.1
L40	TaWAKL40	SP+GUB+TM+PKc		TraesCS5B02G366400.1
L41	TaWAKL41	SP+GUB+TM+PKc		TraesCS5B02G367600.1	TraesCS5D02G374500.1
L42	TaWAKL42	SP+GUB+TM+PKc			TraesCS5D02G375400.1
L43	TaWAKL43	SP+GUB+TM+PKc			TraesCS5D02G452200.1
L44	TaWAKL44	SP+GUB+TM+PKc		TraesCS6B02G015800.1
L45	TaWAKL45	SP+GUB+TM+PKc		TraesCS6B02G020700.1
L46	TaWAKL46	SP+GUB+TM+PKc		TraesCS6B02G037600.1	TraesCS6D02G032600.1
L47	TaWAKL47	SP+GUB+TM+PKc		TraesCS6B02G056400.1
L48	TaWAKL48	SP+GUB+TM+PKc	TraesCS6A02G061200.1		TraesCS6D02G063400.1
L49	TaWAKL49	SP+GUB+TM+PKc	TraesCS6A02G377700.1
L50	TaWAKL50	SP+GUB+TM+PKc			TraesCS6D02G394600.1
L51	TaWAKL51	SP+GUB+TM+PKc			TraesCS7D02G053900.1	TraesCSU02G092400.1
L52	TaWAKL52	SP+GUB+TM+PKc	TraesCS7A02G243000.1		TraesCS7D02G241700.1
L53	TaWAKL53	SP+GUB+TM+PKc	TraesCS7A02G425700.1
L54	TaWAKL54	SP+GUB+TM+PKc	TraesCS7A02G425900.1
L55	TaWAKL55	SP+GUB+TM+PKc			TraesCS7D02G457100.1
L56	TaWAKL56	SP+GUB+TM+PKc		TraesCS7B02G371300.1
L57	TaWAKL57	SP+GUB+TM+PKc		TraesCS7B02G371400.1		TraesCS7B02G371500.1
L58	TaWAKL58	SP+GUB+TM+PKc		TraesCS7B02G378200.1
L59	TaWAKL59	SP+GUB+TM+PKc			TraesCS7D02G480100.1
L60	TaWAKL60	SP+GUB+TM+PKc	TraesCS7A02G563100.1
L61	TaWAKL61	EGF+TM+PKc	TraesCS3A02G522700.1
L62	TaWAKL62	GUB+EGF+TM+PKc		TraesCS3B02G596700.1
L63	TaWAKL63	GUB+EGF+TM+PKc		TraesCS3B02G596900.1
L64	TaWAKL64	GUB+EGF+TM+PKc	TraesCS4A02G391000.1
L65	TaWAKL65	GUB+EGF+TM+PKc	TraesCS4A02G391200.1		TraesCS7D02G087000.1	TraesCS7A02G091300.1
L66	TaWAKL66	GUB+EGF+TM+PKc			TraesCS5D02G373400.1
L67	TaWAKL67	EGF+TM+PKc			TraesCS5D02G484700.1
L68	TaWAKL68	GUB+EGF+TM+PKc	TraesCS7A02G091100.1		TraesCS7D02G085900.1
L69	TaWAKL69	GUB+EGF+PKc	TraesCS7A02G091400.1		TraesCS7D02G085600.1	TraesCS7D02G087100.1
L70	TaWAKL70	GUB+TM+PKc		TraesCS7B02G463200.1
L71	TaWAKL71	GUB+TM+PKc				TraesCSU02G047400.1
L72	TaWAKL72	SP+GUB+PKc		TraesCS2B02G539800.1	TraesCS2D02G512900.1
L73	TaWAKL73	SP+GUB+PKc			TraesCS5D02G374300.1
L74	TaWAKL74	SP+GUB+EGF+PKc		TraesCS6B02G415000.1
L75	TaWAKL75	SP+GUB+EGF+PKc	TraesCS7A02G086200.1
L76	TaWAKL76/TaWAK3	GUB+EGF+TM+PKc			TraesCS7D02G085800.1
