## Supplemental file 3 for "Wall-associated Receptor Kinase and The Expression Profiles in Wheat Responding to Fungal Stress"

### Sheet: N9134-Bgt
Symbol	Genome No	CKR1_fpkm	CKR2_fpkm	CKR3_fpkm	P1R1_fpkm	P1R2_fpkm	P1R3_fpkm	P2R1_fpkm	P2R2_fpkm	P2R3_fpkm	P3R1_fpkm	P3R2_fpkm	P3R3_fpkm	CkP1Pvalue	CkP1FDR	CkP1log2(FC)	CkP2Pvalue	CkP2FDR	CkP2log2(FC)	CkP3Pvalue	CkP3FDR	CkP3log2(FC)
TaWAK1d	TraesCS2D02G442000.1	1.94	4.28	2.35	13.81	9.76	5.2	4.9	7.83	7.61	10.27	7.78	7.6	3.07806e-05	0.000665146	1.7472	0.00142332	0.0168277	1.24695	2.17198e-05	0.00122132	1.58159
TaWAK6	TraesCS5B02G063600.1	0.13	0.93	1.37	1	1.75	1.01	11.56	13.43	15.25	8.75	6.01	3.26	0.344653	0.767303	0.629776	2.48431e-15	1.4844e-12	4.0496	3.36104e-06	0.000352268	2.89057
TaWAKL25b	TraesCS3B02G141500.1	3.39	1.16	1.39	33.45	25.65	18.22	14.25	6.58	2.41	3.36	2.09	6.72	2.7212e-15	3.00509e-13	3.70231	0.00603321	0.0431015	1.96808	0.140355	0.331963	1.03479
TaWAK32b	TraesCS2B02G536500.1	0.09	0.03	0.07	7.42	10.09	7.65	4.33	7.02	6.11	2.77	1.72	1.92	4.42039e-34	2.80284e-31	7.04899	3.09537e-21	3.8805e-18	6.52191	5.86318e-11	7.55903e-08	5.07625
TaWAK33	TraesCS2D02G511300.2	0	0	0	14.01	10.48	4.48	1.15	5.48	3.53	4.46	3.14	2.97	6.53595e-11	4.11805e-09	13.2373	3.26864e-05	0.00115831	11.7257	2.69841e-06	0.000301321	11.7827
TaWAK34	TraesCS2B02G563800.1	0	0	0	1.51	0.64	3.39	0.72	1.18	1.28	0.48	0.6	0.25	2.38672e-10	1.37673e-08	10.8507	2.96616e-09	4.78393e-07	10.0498	5.40419e-05	0.0022026	8.79225
TaWAK37	TraesCS2A02G564700.1	6.39	9.17	6.03	46.01	37.6	50.29	32.17	43.58	38.91	34.8	23.17	16.93	7.22836e-15	7.49407e-13	2.63272	1.25467e-10	2.9846e-08	2.40893	2.09016e-05	0.00118473	1.7946
TaWAK40d	TraesCS2D02G509500.2	0.04	0	0.26	4.45	2.83	1.29	2.02	1.28	2.85	0.28	0.12	1.08	2.78389e-13	2.3961e-11	4.83626	1.60718e-08	2.08599e-06	4.35755	0.0211	0.0926645	2.30256
TaWAKL40	TraesCS5B02G366400.1	0	0	0.16	2.52	1.47	2.36	0.56	0.46	1.44	0.48	0.14	0.15	1.20951e-07	4.60756e-06	5.31061	0.00347656	0.0300601	3.94251	0.27777	0.523013	2.26679
TaWAKL51u	TraesCSU02G092400.1	0	0.18	0.19	2.24	1.56	1.39	0.67	0	0.92	0.76	0.17	0	2.7772e-05	0.000607527	3.81014	0.174549	0.391332	2.10343	0.556798	0.80752	1.32971
TaWAK55a2	TraesCS7A02G091200.1	2.08	0.91	2.65	5.54	7.28	4.91	4.06	4.9	2.41	2.81	2.47	2.86	0.000146565	0.00252542	1.65243	0.059255	0.192016	1.01147	0.322327	0.573813	0.529334
TaWAK55d	TraesCS7D02G086900.1	1.57	2.31	2.13	6.43	6.88	2.71	3.6	4.47	0.77	1.41	4.57	2.6	0.00482637	0.0440616	1.41444	0.392361	0.657317	0.556681	0.442334	0.705634	0.513613
TaWAKL59	TraesCS7D02G480100.1	1.13	0.6	0.35	7.68	5.07	6.94	3.87	4.7	5.55	4.25	1.56	1.25	1.39537e-09	7.23228e-08	3.24281	4.16899e-05	0.00139082	2.76308	0.0334253	0.125569	1.76308
TaWAK61d	TraesCS5D02G043500.1	2	4.34	4.19	1	1.01	1.24	1.39	2.59	1.7	1.92	2.33	2.57	7.80518e-05	0.001475	-1.69599	0.0551773	0.18325	-0.890543	0.257745	0.499185	-0.626662
TaWAK69	TraesCS5D02G268600.1	4.11	3.22	3.69	12.55	15.23	27.57	24.29	26.83	18.99	14.7	10.05	24.12	2.71372e-09	1.34658e-07	2.32846	6.28721e-14	3.04207e-11	2.6695	1.77566e-08	7.96887e-06	2.14882
TaWAK70a	TraesCS5A02G261200.1	5.21	7.9	6.72	26.21	21.92	31.53	42.49	65.4	43.71	31.02	22.74	26.18	1.0232e-08	4.62775e-07	2.00617	3.99556e-13	1.65342e-10	2.93451	6.88176e-08	2.14966e-05	2.01123
TaWAK71b	TraesCS5B02G273500.1	2.03	1.72	1.62	0.16	1.09	0.18	0.3	0	0.54	0.34	0.3	0.31	0.0103441	0.0796222	-1.90891	0.000522805	0.00852868	-2.67646	0.00063908	0.0102339	-2.49892
TaWAK71d	TraesCS5D02G281200.1	0.88	4.04	2.39	0.58	1.62	0	0.28	0.3	0.65	0.64	0.86	0.29	0.032406	0.182437	-1.73237	0.00102554	0.0134779	-2.57121	0.00264118	0.0243855	-2.02991
TaWAK76a	TraesCS5A02G365300.1	20.22	8.25	10.1	29.13	22.8	30.91	29.79	46.81	48.32	54.78	46.05	35.93	0.00250654	0.026263	1.10285	5.14295e-05	0.00162432	1.69545	8.67894e-06	0.00069774	1.8261
TaWAK76d	TraesCS5D02G373700.1	13.76	3.39	4.81	24.91	22.3	19.07	19.97	20.76	21.84	27.73	23.2	23.96	0.000373926	0.00559928	1.5937	0.0025955	0.024934	1.51059	0.000280678	0.00621365	1.7699
TaWAK105d	TraesCS6D02G210100.1	5.32	1.89	3.56	10.7	8.14	10.65	7.43	6.75	5.62	5.92	5.37	6.45	0.000118501	0.00209839	1.45321	0.0330023	0.130938	0.878482	0.0788931	0.224701	0.719988
TaWAK111a	TraesCS6A02G376200.1	22.95	46.42	38.01	14.46	17.2	12.97	17.67	18.41	15	24.12	20.2	20.93	0.000133208	0.00232461	-1.26664	0.00083114	0.0116415	-1.07189	0.0134552	0.0697275	-0.718676
TaWAK111d	TraesCS6D02G361400.1	4.97	12.84	10.8	3.97	3.69	2.75	1.29	0.35	0.24	2.22	1.63	3.39	0.00494963	0.0449097	-1.45855	1.12533e-07	1.13372e-05	-3.92771	0.000544979	0.00933865	-1.98246
TaWAK114b	TraesCS6B02G415100.1	2.11	1.24	1.27	5.41	3.73	4.94	8.02	7.45	5.88	5.37	3.91	5.53	0.00254803	0.0265957	1.60768	6.51461e-05	0.00194688	2.20827	0.00326697	0.0278581	1.68061
TaWAK114d	TraesCS6D02G362200.1	4.61	1.58	2.18	12.52	11.84	8.97	13.78	13.92	7.35	8.94	8.36	14.92	9.27135e-07	2.94164e-05	1.99352	1.22033e-05	0.000540456	2.06611	3.38306e-05	0.00162179	1.94466
TaWAK115	TraesCS6A02G377600.1	1.78	0.73	1.71	2.94	3.55	3.24	5	5.33	3.72	4.53	4.04	4.49	0.00926981	0.0731043	1.2052	0.000204315	0.00449633	1.73526	0.000237447	0.00559337	1.62984
TaWAK127a	TraesCS7A02G242800.1	1.52	0.52	0.56	4.47	5.31	3.37	1.76	2.14	1.44	2.56	2.16	1.06	3.46066e-08	1.44976e-06	2.33848	0.161013	0.371155	1.03833	0.0263133	0.107029	1.15256
TaWAK127b	TraesCS7B02G148800.1	2.3	0.83	0.85	8.85	6.4	3.74	1.76	4.21	2.55	5.7	3.63	2.22	8.59714e-06	0.000214575	2.2544	0.0641218	0.202026	1.09808	0.00744466	0.0472974	1.53705

### Sheet: Yr5-Pst
Symbol	Genome No	PST infection Yr5 wheat: 0dpi-Rep1	PST infection Yr5 wheat: 0dpi-Rep2	PST infection Yr5 wheat: 0dpi-Rep3	PST infection Yr5 wheat: 1dpi-Rep1	PST infection Yr5 wheat: 1dpi-Rep2	PST infection Yr5 wheat: 1dpi-Rep3	PST infection Yr5 wheat: 2dpi-Rep1	PST infection Yr5 wheat: 2dpi-Rep2	PST infection Yr5 wheat: 2dpi-Rep3	PST infection Yr5 wheat: 3dpi-Rep1	PST infection Yr5 wheat: 3dpi-Rep2	PST infection Yr5 wheat: 3dpi-Rep3	PST infection Yr5 wheat: 5dpi-Rep1	PST infection Yr5 wheat: 5dpi-Rep2	PST infection Yr5 wheat: 5dpi-Rep3	CkS1log2FC	CkS1pval	CkS1padj	CkS2log2FC	CkS2pval	CkS2padj	CkS3log2FC	CkS3pval	CkS3padj	CkS5log2FC	CkS5pval	CkS5padj
TaWAK7b	TraesCS1B02G004100	2.2741	4.57726	4.17446	0.980846	0.767519	0.778701	6.88229	5.36499	8.78126	18.4166	16.5142	13.7313	21.2036	19.8971	17.8802	-1.91024	0.0703423	0.341668	0.710493	0.389449	1	1.96899	0.000115114	0.0158837	2.14589	2.07009e-05	0.000989131
TaWAK32b	TraesCS2B02G536500	0.026019	0.162703	0.348231	6.70484	6.83907	6.08251	0.294173	0.180975	0.119925	1.48283	1.22371	1.08076	2.707	2.75678	2.54686	Inf	1.55552e-05	0.000390201	NA	NA	NA	Inf	0.324253	1	Inf	0.0147814	0.194363
TaWAK34	TraesCS2B02G563800	0.027097	0.259192	0.252798	0.886548	0.536352	0.177716	0.187749	0.304782	0.239605	0.981931	1.24724	1.51064	6.05715	7.53622	6.85002	Inf	0.523524	0.945769	NA	NA	NA	Inf	0.179983	1	Inf	3.32463e-05	0.00147417
TaWAK1d	TraesCS2D02G442000	2.72054	2.5375	3.47796	37.2561	34.6907	27.1632	3.50011	3.17356	4.11817	4.77533	3.79229	4.98039	5.42105	5.3015	4.13403	3.41418	1.01994e-10	8.0814e-09	0.222392	0.945281	1	0.446811	0.64109	1	0.354042	0.744223	1
TaWAK30d	TraesCS2D02G442100	4.56709	5.42499	6.11601	6.68779	8.22363	4.88339	7.23024	7.12212	7.42248	13.1386	14.4733	12.2147	22.6774	19.2308	18.8964	0.278353	0.732299	1	0.392317	0.621146	1	1.09198	0.0292689	0.776832	1.64903	0.000361536	0.0107968
TaWAKL16a	TraesCS3A02G034600	4.60587	4.94806	6.26016	16.6524	16.9673	14.5694	5.53346	5.51425	7.58303	7.46359	7.29996	6.32201	6.0642	6.47601	5.29141	1.57211	0.00264006	0.0296565	0.169925	0.90584	1	0.13003	0.935214	1	-0.192692	0.851286	1
TaWAKL19	TraesCS3A02G049600	1.49277	2.50406	2.39277	10.1982	10.164	7.98388	2.78772	2.82883	3.7295	7.84775	7.35703	6.94566	15.2511	12.6395	12.5566	2.18573	0.00185438	0.0224897	0.584963	0.697137	1	1.68862	0.0194998	0.609486	2.49386	6.49105e-05	0.00260189
TaWAKL26	TraesCS3B02G474400	0.041429	0.048258	0.0489	4.41606	4.27996	2.69263	0.089794	0.215599	0.099552	0.543313	0.443417	0.442723	0.695835	0.582728	0.501106	Inf	0.00207452	0.0244332	NA	NA	NA	Inf	1	1	Inf	0.364495	1
TaWAKL27d	TraesCS3D02G433100	0.149563	0.516367	1.29938	2.23454	1.44715	1.60001	1.01208	1.16307	1.23099	3.75622	2.09562	2.0996	6.97093	7.10439	5.69751	1.29801	0.49794	0.944576	0.584963	1	1	1.84278	0.188613	1	3.05551	0.00191124	0.0402896
TaWAKL34	TraesCS4A02G310100	0.14611	0.280124	0.992273	1.21025	1.34224	1.14661	0.434267	0.408723	0.354554	3.14401	2.52656	2.5213	6.51763	6.72349	6.25507	1.57001	0.657528	1	#NAME?	1	1	3.02863	0.0469979	0.989963	4.0786	0.000440518	0.0126143
TaWAK70a	TraesCS5A02G261200	2.02973	4.1604	5.37806	10.903	12.3218	8.00447	4.38401	4.56951	4.85382	14.789	14.9167	12.5547	29.1445	30.9026	27.2995	1.45915	0.0174658	0.129469	0.295456	0.825703	1	1.78484	0.000724893	0.0671438	2.71288	6.73858e-09	8.08983e-07
TaWAK76a	TraesCS5A02G365300	2.0798	1.65877	2.35929	17.9719	21.2948	16.6526	3.76768	4.01155	4.6121	5.85957	8.23753	7.42622	6.72536	6.65697	5.78939	3.17826	2.2702e-07	9.42772e-06	1	0.353911	1	1.60652	0.0272905	0.742098	1.45502	0.0588118	0.500301
TaWAK84a	TraesCS5A02G445700	0.980196	1.29781	2.31502	4.4726	4.33891	3.78753	3.10159	3.08492	2.3386	7.24631	6.96884	6.80466	11.3564	10.1559	7.9097	1.54834	0.11731	0.484703	1.16993	0.381268	1	2.21052	0.00578356	0.293287	2.58141	0.000572616	0.0157062
TaWAK81b1	TraesCS5B02G455500	0.248647	0.837697	1.20024	9.51055	9.23184	7.15708	1.97735	1.36729	1.04573	5.83316	6.84931	5.83312	9.93241	9.53344	9.1642	3.6745	4.84195e-05	0.00103858	1.16993	0.659792	1	3.07273	0.00151751	0.117297	3.59261	4.44039e-05	0.00189708
TaWAK81b2	TraesCS5B02G458300	1.07233	1.21295	2.12867	3.94562	4.11903	3.99169	2.32497	2.2293	1.96644	8.38182	7.9607	6.89375	9.87246	9.44885	7.94735	1.54834	0.11731	0.484703	0.584963	0.822722	1	2.34163	0.00263071	0.174228	2.48025	0.00119313	0.0279761
TaWAK69	TraesCS5D02G268600	0.620968	2.61867	2.44925	5.61098	6.32361	2.90742	2.61999	2.64748	2.66484	10.6879	9.52545	7.00548	24.3386	25.3785	25.2932	1.28333	0.130038	0.508958	0.584963	0.697137	1	2.03565	0.00240506	0.164419	3.351	9.6498e-10	1.41278e-07
TaWAK76d	TraesCS5D02G373700	0.154145	0.094831	0.395428	18.6837	21.2086	17.4093	0.373348	0.223828	0.219883	0.768321	1.04584	1.10207	1.6386	1.42668	2.55967	Inf	2.26289e-12	2.29103e-10	NA	NA	NA	Inf	0.324253	1	Inf	0.0722806	0.566862
TaWAK87	TraesCS6A02G000200	0.802089	2.63234	3.70433	2.55779	1.53658	1.69888	2.53678	2.6148	2.939	9.39693	9.70531	7.79975	19.1732	16.5127	13.8091	-0.225003	0.956869	1	0.169925	1	1	1.5756	0.0141221	0.52036	2.3704	2.35933e-05	0.00111083
TaWAK114b	TraesCS6B02G415100	0.051357	0	0	5.67193	6.27456	6.64524	0.815729	0.631209	0.274767	0.579288	0.886012	0.518479	0.25719	0.508926	0.40837	Inf	2.60773e-05	0.000611753	Inf	0.361963	1	Inf	0.324253	1	Inf	1	1
TaWAK119	TraesCS6B02G459300	0.114055	0.573587	0.45428	0.378739	0.129174	0.217756	0.346263	0.494481	0.370579	2.24427	1.13961	0.876417	5.11258	6.20592	5.54985	#NAME?	0.985336	1	#NAME?	1	1	1.81279	0.484863	1	3.80662	0.00171373	0.0373899
TaWAK106d	TraesCS6D02G210200	0.625756	0.932964	0.909589	6.92486	7.29983	6.35965	1.61042	0.938493	1.38304	1.1158	0.958443	1.10823	1.17869	0.727278	0.58667	2.69245	0.00221713	0.0258431	0.584963	0.910989	1	-0.195049	1	1	-0.278577	1	1
TaWAK114d	TraesCS6D02G362200	0.051364	0.027169	0	4.83925	5.41983	4.86074	0.867297	0.703209	0.520853	0.677402	0.677623	0.543369	0.572502	0.544511	0.253393	Inf	0.000219898	0.00380734	Inf	0.361963	1	Inf	0.324253	1	Inf	0.629353	1
TaWAKL50	TraesCS6D02G394600	0.358513	0.319987	0.787189	0.533008	0.502918	0.390086	0.549814	0.656557	1.10766	2.25658	1.82386	1.5886	6.27855	6.2766	6.94765	0.977507	1	1	1.58496	0.720379	1	2.44366	0.196621	1	4.0115	0.000691223	0.018218

### Sheet: Lr57-Pt
Symbol	Genome No	Ta_WL711_Lr57_0hpi_RL1	Ta_WL711_Lr57_0hpi_RL2	Ta_WL711_Lr57_0hpi_RL3	Ta_WL711_Lr57_12hpi_RL1	Ta_WL711_Lr57_12hpi_RL2	Ta_WL711_Lr57_12hpi_RL3	Ta_WL711_Lr57_24hpi_RL1	Ta_WL711_Lr57_24hpi_RL2	Ta_WL711_Lr57_24hpi_RL3	Ta_WL711_Lr57_48hpi_RL1	Ta_WL711_Lr57_48hpi_RL2	Ta_WL711_Lr57_48hpi_RL3	Ta_WL711_Lr57_72hpi_RL1	Ta_WL711_Lr57_72hpi_RL2	Ta_WL711_Lr57_72hpi_RL3	CkL0.5log2FC	CkL0.5pval	CkL0.5padj	CkL1log2FC	CkL1pval	CkL1padj	CkL2log2FC	CkL2pval	CkL2padj	CkL3log2FC	CkL3pval	CkL3padj
TaWAK32b	TraesCS2B02G536500	0	0	0.040772	15.2015	9.21513	11.1061	1.21075	2.19547	0.520095	1.36907	2.0444	0.59868	0.590209	4.28784	0.240278	Inf	0.000225926	0.00747581	Inf	0.319385	1	Inf	0.33456	1	Inf	0.340536	1
TaWAK30d	TraesCS2D02G442100	1.23424	1.09944	0.847346	13.8602	9.86469	9.56674	3.07832	2.79808	1.72233	2.7422	2.77754	1.62869	1.89281	6.3368	1.16847	2.62493	0.012875	0.18248	0.968609	0.585253	1	0.903281	0.623589	1	0.972782	0.620257	1
TaWAK40d	TraesCS2D02G509500	0.267938	0.093	0	5.92588	4.73459	4.98539	0.798739	0.854092	0.423365	0.644691	1.34838	0.586934	0.397529	1.58119	0.282448	Inf	0.0208638	0.257928	Inf	0.733097	1	Inf	0.499271	1	Inf	0.836623	1
TaWAKL21b2	TraesCS3B02G059000	0.564533	0.77963	0.709054	11.8271	9.38949	8.55082	2.9709	3.35291	2.0981	3.86877	3.2255	2.15928	4.19987	8.21513	3.422	2.4462	0.0254872	0.297866	0.968609	0.585253	1	1.07781	0.506786	1	1.71927	0.223516	1
TaWAKL27d	TraesCS3D02G433100	0.258539	0.251115	0.164149	7.04352	4.62556	5.11494	2.05039	1.8517	0.638911	1.7851	1.98781	0.701074	0.783179	2.8646	0.587515	Inf	0.0162882	0.215245	Inf	0.214494	1	Inf	0.224447	1	Inf	0.339508	1
TaWAK70a	TraesCS5A02G261200	0.473517	0.180659	0.717319	23.3434	13.825	18.6136	4.93468	6.94767	5.26584	9.79196	8.01935	6.82369	7.6791	14.7144	4.2689	5.01458	2.25609e-05	0.00110657	3.72306	0.0126456	1	4.21618	0.00147984	0.269115	4.2372	0.00452	0.331695
TaWAK84a	TraesCS5A02G445700	0.821445	0.716028	0.330118	12.8172	6.19832	7.22227	3.45728	3.59237	1.87996	4.62732	2.53961	1.37878	4.58214	5.36826	1.4672	2.76801	0.0239525	0.285011	1.69523	0.292063	1	1.62873	0.313861	1	1.83942	0.289051	1
TaWAK6	TraesCS5B02G063600	0.265051	0.13401	0.156931	2.84834	1.38867	6.19839	6.09272	6.499	9.68525	10.9859	8.13518	3.87413	11.316	12.984	4.61652	Inf	0.0999038	0.725412	Inf	0.000508609	0.160157	Inf	0.000432506	0.11114	Inf	0.000462059	0.0743987
TaWAK81b2	TraesCS5B02G458300	1.03465	1.2568	1.01689	11.3993	7.64344	7.71264	3.12974	4.73131	1.80569	5.93372	4.46382	1.03681	2.67879	4.30512	0.605575	2.29304	0.042637	0.422916	1.30005	0.379142	1	1.37045	0.32929	1	0.824835	0.723503	1
TaWAK69	TraesCS5D02G268600	0.15764	0	0.133671	9.13955	6.30292	7.96324	3.32776	2.59325	2.50655	2.73977	3.93164	2.08458	2.67615	7.56557	1.42283	Inf	0.00365469	0.0716459	Inf	0.0451015	1	Inf	0.0488033	1	Inf	0.0577017	1
TaWAK88a	TraesCS6A02G008400	0.710871	0.490882	0.631867	12.0408	8.46765	8.43736	3.19078	2.27507	2.10394	5.27362	3.09227	2.39738	3.77147	3.8591	2.95423	2.96969	0.0164284	0.21618	1.39663	0.488367	1	1.86332	0.245061	1	1.91172	0.292339	1
TaWAK117	TraesCS6B02G458200	0	0	0	11.006	2.90906	4.42136	1.83906	1.47924	0.396182	2.0573	1.75426	0.417518	1.28409	4.64396	0.432543	Inf	0.0132301	0.18577	Inf	0.486967	1	Inf	0.333744	1	Inf	0.327185	1
TaWAKL53	TraesCS7A02G425700	0.250798	0	0.359095	3.30006	1.07624	1.52176	1.35286	3.39568	1.41759	1.63378	3.84914	2.63153	1.52306	5.61372	1.2695	Inf	0.301689	1	Inf	0.21265	1	Inf	0.0489322	1	Inf	0.104133	1
